# Molecular architecture of the altered cortical complexity in autism

**DOI:** 10.1101/2024.07.28.605533

**Authors:** Makliya Mamat, Yiyong Chen, Wenwen Shen, Lin Li

## Abstract

Autism Spectrum Disorder (ASD) is characterized by difficulties in social interaction, communication challenges, and repetitive behaviors. Despite extensive research, the molecular mechanisms underlying these neurodevelopmental abnormalities remain elusive. We integrated microscale brain gene expression data with macroscale MRI data from 1829 participants, including individuals with ASD and healthy controls, from the Autism Brain Imaging Data Exchange (ABIDE) I and II. Using fractal dimension (FD) as an index for quantifying cortical complexity, we identified significant regional alterations in ASD, within the left temporoparietal, left peripheral visual, right central visual, left somatomotor (including the insula), and left ventral attention networks. Partial least squares (PLS) regression analysis revealed gene sets associated with these cortical complexity changes, enriched for biological functions related to synaptic transmission, synaptic plasticity, mitochondrial dysfunction, and chromatin organization. Cell-specific analyses, protein-protein interaction (PPI) network analysis and gene temporal expression profiling further elucidated the dynamic molecular landscape associated with these alterations. These findings indicate that ASD-related alterations in cortical complexity are closely linked to specific genetic pathways. The combined analysis of neuroimaging and transcriptomic data enhances our understanding of how genetic factors contribute to brain structural changes in ASD.
