## Supplementary material for "Molecular architecture of the altered cortical complexity in autism": Data set 2

### Sheet: URGs_GO_KEGG
Category	Description	Count	LogP	Qvalue
GO Cellular Components	mitochondrial inner membrane	83	-36.8894	-32.5845
GO Cellular Components	mitochondrial membrane	102	-36.632	-32.5845
GO Cellular Components	mitochondrial protein-containing complex	65	-35.4883	-31.6169
GO Cellular Components	organelle inner membrane	84	-34.1168	-30.3704
GO Cellular Components	inner mitochondrial membrane protein complex	39	-23.5442	-19.9318
KEGG Pathway	Diabetic cardiomyopathy	43	-23.5022	-19.9318
KEGG Pathway	Alzheimer disease	57	-22.736	-19.2326
KEGG Pathway	Pathways of neurodegeneration - multiple diseases	62	-21.6291	-18.1838
GO Biological Processes	mitochondrion organization	58	-21.0136	-17.6193
GO Biological Processes	generation of precursor metabolites and energy	56	-20.6703	-17.3218
KEGG Pathway	Huntington disease	48	-20.253	-16.9459
KEGG Pathway	Chemical carcinogenesis - reactive oxygen species	40	-19.1202	-15.8509
KEGG Pathway	Oxidative phosphorylation	31	-18.2973	-15.0627
KEGG Pathway	Prion disease	42	-17.5323	-14.3599
GO Biological Processes	nucleoside phosphate metabolic process	59	-17.1881	-14.0541
GO Biological Processes	nucleobase-containing small molecule metabolic process	63	-17.1721	-14.0541
KEGG Pathway	Parkinson disease	41	-17.1003	-14.0071
GO Biological Processes	cellular respiration	35	-16.8165	-13.7559
KEGG Pathway	Thermogenesis	38	-16.8033	-13.7559
GO Biological Processes	energy derivation by oxidation of organic compounds	40	-16.5492	-13.5229
GO Biological Processes	nucleotide metabolic process	57	-16.238	-13.232
GO Biological Processes	purine ribonucleotide metabolic process	48	-16.2165	-13.2298
GO Biological Processes	aerobic respiration	31	-15.7071	-12.7388
KEGG Pathway	Amyotrophic lateral sclerosis	46	-15.6601	-12.7096
GO Biological Processes	purine nucleotide metabolic process	52	-15.4355	-12.502
GO Biological Processes	ribose phosphate metabolic process	49	-15.4002	-12.4831
GO Cellular Components	respiratory chain complex	24	-15.3648	-12.4635
GO Biological Processes	ribonucleotide metabolic process	48	-15.3307	-12.4446
GO Cellular Components	respirasome	25	-15.1993	-12.328
GO Biological Processes	ATP metabolic process	30	-15.1228	-12.2657
GO Cellular Components	mitochondrial respirasome	24	-15.0271	-12.1837
GO Biological Processes	purine-containing compound metabolic process	53	-14.9549	-12.125
GO Biological Processes	oxidative phosphorylation	26	-14.6197	-11.8027
GO Biological Processes	mitochondrial respiratory chain complex assembly	24	-14.5969	-11.7925
GO Biological Processes	purine ribonucleoside triphosphate metabolic process	31	-14.2429	-11.4508
GO Biological Processes	purine nucleoside triphosphate metabolic process	31	-13.8436	-11.0633
GO Biological Processes	ribonucleoside triphosphate metabolic process	31	-13.7786	-11.0099
GO Biological Processes	purine ribonucleotide biosynthetic process	31	-13.7141	-10.9567
GO Biological Processes	nucleoside triphosphate metabolic process	32	-13.6439	-10.8974
GO Cellular Components	oxidoreductase complex	26	-13.5785	-10.8428
GO Biological Processes	electron transport chain	29	-13.5171	-10.7919
GO Biological Processes	translation	44	-13.0993	-10.3914
KEGG Pathway	Non-alcoholic fatty liver disease	27	-12.7946	-10.1273
GO Biological Processes	amide biosynthetic process	53	-13.0964	-10.3914
GO Biological Processes	respiratory electron transport chain	24	-13.0715	-10.3763
GO Biological Processes	ribonucleotide biosynthetic process	31	-12.7962	-10.1273
GO Biological Processes	peptide biosynthetic process	45	-12.6251	-9.97563
GO Biological Processes	ribose phosphate biosynthetic process	31	-12.3973	-9.75668
GO Biological Processes	peptide metabolic process	50	-12.3892	-9.75668
GO Molecular Functions	electron transfer activity	23	-12.1427	-9.55767
GO Biological Processes	purine nucleotide biosynthetic process	32	-12.3336	-9.70937
GO Biological Processes	ATP biosynthetic process	20	-12.2922	-9.68865
GO Biological Processes	ATP synthesis coupled electron transport	21	-12.2889	-9.68865
GO Biological Processes	mitochondrial ATP synthesis coupled electron transport	21	-12.2889	-9.68865
GO Biological Processes	purine ribonucleoside triphosphate biosynthetic process	21	-12.1928	-9.60016
GO Biological Processes	purine nucleoside triphosphate biosynthetic process	21	-12.0979	-9.52025
GO Biological Processes	purine-containing compound biosynthetic process	32	-11.9182	-9.36211
GO Biological Processes	NADH dehydrogenase complex assembly	17	-11.8814	-9.33912
GO Biological Processes	mitochondrial respiratory chain complex I assembly	17	-11.8814	-9.33912
GO Biological Processes	aerobic electron transport chain	20	-11.7863	-9.25069
GO Biological Processes	ribonucleoside triphosphate biosynthetic process	21	-11.6416	-9.11268
GO Molecular Functions	oxidoreduction-driven active transmembrane transporter activity	17	-10.9145	-8.42335
GO Molecular Functions	primary active transmembrane transporter activity	25	-10.5151	-8.02993
GO Biological Processes	organophosphate biosynthetic process	50	-11.4705	-8.94812
GO Cellular Components	mitochondrial respiratory chain complex I	14	-9.69227	-7.23589
GO Cellular Components	NADH dehydrogenase complex	14	-9.69227	-7.23589
GO Cellular Components	respiratory chain complex I	14	-9.69227	-7.23589
GO Biological Processes	proton motive force-driven ATP synthesis	18	-11.4077	-8.89168
GO Molecular Functions	oxidoreductase activity, acting on NAD(P)H, quinone or similar compound as acceptor	14	-8.99026	-6.55559
GO Cellular Components	transporter complex	40	-8.35482	-5.93576
GO Cellular Components	transmembrane transporter complex	38	-8.06103	-5.65206
GO Molecular Functions	active transmembrane transporter activity	38	-7.77493	-5.39418
GO Molecular Functions	NADH dehydrogenase (ubiquinone) activity	11	-7.62982	-5.25907
GO Molecular Functions	NADH dehydrogenase (quinone) activity	11	-7.50985	-5.14815
GO Molecular Functions	oxidoreductase activity, acting on NAD(P)H	15	-7.40906	-5.05181
GO Molecular Functions	NADH dehydrogenase activity	11	-7.28043	-4.92758
GO Molecular Functions	NAD(P)H dehydrogenase (quinone) activity	11	-7.1706	-4.83072
GO Biological Processes	nucleotide biosynthetic process	33	-11.234	-8.72436
KEGG Pathway	Retrograde endocannabinoid signaling	18	-6.27428	-4.01216
GO Cellular Components	mitochondrial matrix	57	-17.6616	-14.4592
GO Cellular Components	large ribosomal subunit	18	-7.80439	-5.41495
GO Biological Processes	nucleoside phosphate biosynthetic process	33	-11.144	-8.64057
GO Cellular Components	organellar ribosome	15	-7.20192	-4.85776
GO Cellular Components	mitochondrial ribosome	15	-7.20192	-4.85776
GO Biological Processes	nucleoside triphosphate biosynthetic process	21	-10.9685	-8.47126
GO Cellular Components	organellar large ribosomal subunit	10	-5.23687	-3.12893
GO Cellular Components	mitochondrial large ribosomal subunit	10	-5.23687	-3.12893
GO Biological Processes	proton motive force-driven mitochondrial ATP synthesis	16	-10.3103	-7.83106
GO Biological Processes	carbohydrate derivative biosynthetic process	49	-9.5807	-7.13531
GO Molecular Functions	structural constituent of ribosome	29	-13.046	-10.3602
GO Cellular Components	ribosomal subunit	30	-12.7829	-10.1246
GO Biological Processes	regulation of mitochondrion organization	22	-9.17127	-6.73128
GO Cellular Components	ribosome	33	-11.9399	-9.37675
KEGG Pathway	Ribosome	24	-9.63323	-7.18238
GO Cellular Components	small ribosomal subunit	13	-6.20091	-3.94233
GO Cellular Components	cytosolic ribosome	16	-6.09003	-3.84876
GO Biological Processes	mitochondrial transport	24	-8.90573	-6.47633
GO Cellular Components	cytosolic small ribosomal subunit	8	-4.28641	-2.3709
GO Cellular Components	cytosolic large ribosomal subunit	8	-3.38406	-1.67469
KEGG Pathway	Coronavirus disease - COVID-19	16	-2.73197	-1.20155
GO Molecular Functions	oxidoreductase activity	61	-12.0699	-9.49959
GO Cellular Components	perinuclear region of cytoplasm	57	-10.0416	-7.56817
GO Biological Processes	regulation of establishment of protein localization	44	-8.66897	-6.24477
GO Biological Processes	fatty acid+E143 beta-oxidation	42	-8.17206	-5.75808
GO Biological Processes	negative regulation of cellular component organization	52	-8.05353	-5.64953
GO Biological Processes	regulation of secretion by cell	44	-7.91002	-5.51578
GO Biological Processes	regulation of protein catabolic process	33	-7.77418	-5.39418
GO Biological Processes	pyruvate metabolic process	14	-7.74761	-5.37225
GO Biological Processes	mitochondrial translation	17	-7.55416	-5.18795
GO Biological Processes	purine ribonucleotide catabolic process	15	-7.13486	-4.79921
GO Biological Processes	proton transmembrane transport	19	-7.10491	-4.77346
GO Biological Processes	nucleoside phosphate catabolic process	18	-7.0844	-4.75711
GO Biological Processes	mitochondrial electron transport, NADH to ubiquinone	11	-7.06382	-4.74065
GO Biological Processes	nucleotide catabolic process	17	-6.81674	-4.49765
GO Biological Processes	regulation of secretion	44	-6.77516	-4.4601
GO Biological Processes	ribonucleotide catabolic process	15	-6.7517	-4.44065
GO Biological Processes	purine nucleotide catabolic process	15	-6.57156	-4.26447
GO Biological Processes	mitochondrial gene expression	18	-6.54529	-4.24989
GO Biological Processes	mitochondrial membrane organization	16	-6.55068	-4.24989
GO Biological Processes	autophagy	28	-6.53497	-4.24719
GO Biological Processes	process utilizing autophagic mechanism	28	-6.53497	-4.24719
GO Biological Processes	negative regulation of mitochondrion organization	11	-6.47935	-4.19532
GO Biological Processes	small molecule catabolic process	30	-6.44049	-4.16019
GO Biological Processes	hexose metabolic process	19	-6.38135	-4.10475
GO Biological Processes	transcription by RNA polymerase II	32	-6.33325	-4.06395
GO Biological Processes	purine-containing compound catabolic process	15	-6.28659	-4.02089
GO Biological Processes	positive regulation of establishment of protein localization	28	-6.17493	-3.91987
GO Biological Processes	organophosphate catabolic process	20	-6.1426	-3.89103
GO Biological Processes	protein localization to organelle	48	-6.10734	-3.86267
GO Biological Processes	positive regulation of secretion by cell	26	-6.08023	-3.84234
GO Biological Processes	modulation of chemical synaptic transmission	36	-5.97962	-3.74508
GO Biological Processes	regulation of trans-synaptic signaling	36	-5.95907	-3.73116
KEGG Pathway	Glycolysis / Gluconeogenesis	14	-8.00684	-5.60775
GO Biological Processes	protein catabolic process	46	-5.95946	-3.73116
GO Biological Processes	monosaccharide metabolic process	20	-5.84846	-3.6367
GO Biological Processes	regulation of protein transport	33	-5.80869	-3.60323
GO Biological Processes	positive regulation of protein localization	35	-5.77653	-3.57418
GO Biological Processes	carbohydrate metabolic process	33	-5.74421	-3.54802
GO Biological Processes	aromatic compound catabolic process	30	-5.56377	-3.38847
GO Biological Processes	hexose biosynthetic process	10	-5.54208	-3.37544
GO Biological Processes	pyridine-containing compound catabolic process	10	-5.54208	-3.37544
GO Biological Processes	regulation of proteolysis	40	-5.52487	-3.36391
GO Biological Processes	positive regulation of secretion	26	-5.48901	-3.33365
KEGG Pathway	Carbon metabolism	15	-5.71854	-3.5254
GO Biological Processes	ADP metabolic process	10	-5.46306	-3.3186
GO Biological Processes	purine nucleoside diphosphate metabolic process	11	-5.46296	-3.3186
GO Biological Processes	purine ribonucleoside diphosphate metabolic process	11	-5.46296	-3.3186
GO Biological Processes	glucose metabolic process	15	-5.43825	-3.29928
GO Biological Processes	organic cyclic compound catabolic process	31	-5.37682	-3.24052
GO Biological Processes	cytoplasmic translation	15	-5.34893	-3.21794
GO Biological Processes	pyridine-containing compound metabolic process	15	-5.34893	-3.21794
GO Biological Processes	positive regulation of catabolic process	40	-5.26885	-3.1559
GO Biological Processes	nucleoside diphosphate metabolic process	12	-5.21934	-3.11389
KEGG Pathway	HIF-1 signaling pathway	14	-5.299	-3.17583
GO Biological Processes	glycolytic process	9	-5.19229	-3.08932
GO Biological Processes	nucleoside diphosphate catabolic process	10	-5.16486	-3.0668
GO Biological Processes	macroautophagy	19	-5.12862	-3.03299
GO Biological Processes	nucleobase-containing compound catabolic process	26	-5.05099	-2.96497
GO Biological Processes	ADP catabolic process	9	-5.02876	-2.95112
GO Biological Processes	pyridine nucleotide metabolic process	14	-4.98089	-2.91344
GO Biological Processes	nicotinamide nucleotide metabolic process	14	-4.98089	-2.91344
GO Biological Processes	establishment of protein localization to mitochondrion	11	-4.95836	-2.89544
GO Biological Processes	positive regulation of protein catabolic process	19	-4.90876	-2.85254
GO Biological Processes	monosaccharide biosynthetic process	10	-4.89213	-2.83812
GO Biological Processes	gluconeogenesis	9	-4.87377	-2.82849
KEGG Pathway	Biosynthesis of amino acids	11	-4.84327	-2.80442
GO Biological Processes	pyridine nucleotide catabolic process	9	-4.87377	-2.82849
GO Biological Processes	monoatomic cation transport	46	-4.87589	-2.82849
GO Biological Processes	ribonucleoside diphosphate metabolic process	11	-4.84327	-2.80442
GO Biological Processes	purine nucleoside diphosphate catabolic process	9	-4.79924	-2.7771
GO Biological Processes	purine ribonucleoside diphosphate catabolic process	9	-4.79924	-2.7771
GO Biological Processes	inner mitochondrial membrane organization	8	-4.67643	-2.67819
GO Biological Processes	cellular nitrogen compound catabolic process	27	-4.66433	-2.66804
GO Biological Processes	heterocycle catabolic process	27	-4.64363	-2.65117
GO Biological Processes	ribonucleoside diphosphate catabolic process	9	-4.58651	-2.61461
GO Biological Processes	organic acid catabolic process	20	-4.57831	-2.61004
GO Biological Processes	carboxylic acid catabolic process	20	-4.57831	-2.61004
GO Biological Processes	carbohydrate derivative catabolic process	19	-4.47317	-2.51914
GO Biological Processes	positive regulation of excitatory postsynaptic potential	7	-4.42433	-2.47897
GO Biological Processes	protein localization to mitochondrion	11	-4.41995	-2.47788
GO Biological Processes	DNA-templated transcription	34	-4.39854	-2.45999
GO Biological Processes	carbohydrate biosynthetic process	14	-4.37937	-2.44587
GO Biological Processes	inorganic cation transmembrane transport	38	-4.37992	-2.44587
GO Biological Processes	negative regulation of organelle organization	25	-4.33934	-2.41247
GO Biological Processes	monocarboxylic acid catabolic process	13	-4.32477	-2.40118
GO Biological Processes	RNA biosynthetic process	34	-4.19322	-2.30262
GO Biological Processes	regulation of proteolysis involved in protein catabolic process	19	-4.1813	-2.29221
GO Biological Processes	monoatomic cation transmembrane transport	38	-4.14998	-2.26837
GO Biological Processes	regulation of protein secretion	21	-4.14367	-2.26625
GO Biological Processes	fatty acid beta-oxidation	9	-4.14473	-2.26625
GO Biological Processes	proteolysis involved in protein catabolic process	36	-4.13696	-2.26123
GO Biological Processes	inorganic ion transmembrane transport	41	-4.03694	-2.19089
GO Biological Processes	protein targeting to mitochondrion	9	-4.03052	-2.18583
GO Biological Processes	autophagosome assembly	10	-3.99474	-2.15412
GO Biological Processes	modification-dependent protein catabolic process	33	-3.96426	-2.13166
GO Biological Processes	positive regulation of protein secretion	14	-3.8351	-2.01937
GO Biological Processes	establishment of protein localization to organelle	24	-3.80305	-1.99385
GO Molecular Functions	proton transmembrane transporter activity	18	-6.54529	-4.24989
GO Biological Processes	modification-dependent macromolecule catabolic process	33	-3.802	-1.99385
GO Biological Processes	regulation of proteasomal protein catabolic process	16	-3.69479	-1.91802
GO Molecular Functions	inorganic molecular entity transmembrane transporter activity	40	-4.25145	-2.34416
GO Biological Processes	autophagosome organization	10	-3.67574	-1.9013
GO Molecular Functions	monoatomic ion transmembrane transporter activity	41	-4.10202	-2.23642
GO Biological Processes	regulation of membrane potential	28	-3.64438	-1.88023
GO Molecular Functions	inorganic cation transmembrane transporter activity	34	-4.01149	-2.16816
GO Molecular Functions	monoatomic cation transmembrane transporter activity	35	-3.81683	-2.00385
GO Molecular Functions	active monoatomic ion transmembrane transporter activity	17	-2.91491	-1.32836
GO Biological Processes	ubiquitin-dependent protein catabolic process	31	-3.43275	-1.70855
GO Biological Processes	NADH metabolic process	6	-3.39812	-1.68109
GO Biological Processes	fatty acid catabolic process	10	-3.39051	-1.6755
GO Biological Processes	carbohydrate catabolic process	11	-3.31607	-1.62176
GO Cellular Components	mitochondrial crista junction	3	-3.06359	-1.44911
GO Cellular Components	MICOS complex	3	-2.70297	-1.18444
GO Cellular Components	SAM complex	3	-2.20989	-0.831284
GO Cellular Components	MIB complex	3	-2.20989	-0.831284
GO Biological Processes	lipid catabolic process	20	-3.30784	-1.61833
GO Biological Processes	intracellular protein transport	30	-3.25778	-1.58047
GO Biological Processes	positive regulation of protein transport	18	-3.23794	-1.56615
GO Biological Processes	modulation of excitatory postsynaptic potential	7	-3.20979	-1.54706
GO Biological Processes	protein targeting	18	-3.17715	-1.52851
GO Biological Processes	proteasomal protein catabolic process	24	-3.15122	-1.50775
GO Biological Processes	glucose catabolic process	5	-3.10829	-1.4736
GO Cellular Components	phagophore assembly site	6	-3.05683	-1.44555
GO Biological Processes	vacuole organization	15	-3.11092	-1.4736
GO Cellular Components	cytochrome complex	10	-6.35241	-4.07948
KEGG Pathway	Cardiac muscle contraction	11	-4.22789	-2.32812
GO Cellular Components	mitochondrial respiratory chain complex IV	6	-4.10536	-2.23754
GO Cellular Components	respiratory chain complex IV	6	-3.81093	-2.00027
GO Biological Processes	fatty acid oxidation	9	-3.10223	-1.46975
GO Biological Processes	cellular lipid catabolic process	15	-3.08791	-1.45793
GO Biological Processes	fatty acid metabolic process	21	-3.07214	-1.44911
GO Biological Processes	cristae formation	4	-3.07197	-1.44911
GO Biological Processes	regulation of synaptic plasticity	16	-3.07606	-1.44911
GO Cellular Components	mitochondrial intermembrane space	13	-6.1359	-3.88779
GO Cellular Components	organelle envelope lumen	13	-5.53862	-3.37483
GO Biological Processes	positive regulation of synaptic transmission	13	-3.04766	-1.43796
GO Biological Processes	proteasome-mediated ubiquitin-dependent protein catabolic process	22	-2.88842	-1.30635
GO Biological Processes	lipid oxidation	9	-2.88139	-1.30154
GO Biological Processes	mitochondrial transmembrane transport	7	-2.76688	-1.22458
GO Biological Processes	NADH regeneration	4	-2.75254	-1.21429
GO Biological Processes	canonical glycolysis	4	-2.75254	-1.21429
GO Biological Processes	glucose catabolic process to pyruvate	4	-2.75254	-1.21429
GO Biological Processes	regulation of ubiquitin-dependent protein catabolic process	13	-2.7318	-1.20155
GO Biological Processes	SCF-dependent proteasomal ubiquitin-dependent protein catabolic process	6	-2.61446	-1.11294
GO Biological Processes	NAD metabolic process	7	-2.59801	-1.10079
GO Biological Processes	glycolytic process through fructose-6-phosphate	4	-2.57369	-1.08133
GO Biological Processes	glycolytic process through glucose-6-phosphate	4	-2.57369	-1.08133
GO Biological Processes	NAD catabolic process	4	-2.49226	-1.02914
GO Biological Processes	positive regulation of proteolysis	20	-2.4916	-1.02905
GO Biological Processes	glycophagy	3	-2.3141	-0.899617
GO Biological Processes	positive regulation of proteasomal protein catabolic process	9	-2.24919	-0.853942
GO Biological Processes	protein insertion into mitochondrial inner membrane	3	-2.20989	-0.831284
GO Biological Processes	mitochondrial electron transport, cytochrome c to oxygen	4	-2.20849	-0.831284
GO Biological Processes	positive regulation of proteolysis involved in protein catabolic process	10	-2.20189	-0.826536
GO Biological Processes	hexose catabolic process	5	-2.08604	-0.742741

### Sheet: DRGs_GO_KEGG
Category	Description	Count	LogP	Qvalue
GO Cellular Components	centrosome	39	-9.30263	-5.16513
GO Biological Processes	chromatin organization	37	-7.27849	-3.53207
GO Biological Processes	chromatin remodeling	32	-6.87631	-3.24114
GO Cellular Components	midbody	14	-4.84245	-1.89191
GO Molecular Functions	histone binding	22	-9.21258	-5.16513
GO Molecular Functions	modification-dependent protein binding	16	-6.78211	-3.24114
GO Molecular Functions	methylated histone binding	7	-3.33232	-0.983839
GO Molecular Functions	methylation-dependent protein binding	7	-3.26711	-0.95205
GO Molecular Functions	catalytic activity, acting on DNA	20	-7.84426	-3.9729
GO Molecular Functions	catalytic activity, acting on a nucleic acid	30	-6.50406	-3.10982
GO Biological Processes	negative regulation of cellular component organization	34	-6.74452	-3.24114
GO Biological Processes	DNA metabolic process	35	-6.67241	-3.22702
GO Molecular Functions	ATP-dependent activity, acting on DNA	9	-3.53788	-1.10322
GO Molecular Functions	ATP-dependent chromatin remodeler activity	4	-2.4792	-0.515007
GO Biological Processes	mitotic cell cycle process	26	-6.0911	-2.75413
GO Biological Processes	cell division	26	-5.86939	-2.60009
GO Molecular Functions	chromatin binding	27	-4.80544	-1.88832
GO Molecular Functions	histone modifying activity	11	-3.00287	-0.837643
GO Biological Processes	regulation of organelle assembly	16	-5.77667	-2.54214
GO Biological Processes	regulation of microtubule-based process	17	-5.5391	-2.36671
GO Biological Processes	regulation of cell cycle process	32	-5.55539	-2.36671
GO Biological Processes	DNA repair	25	-5.48596	-2.3416
GO Biological Processes	regulation of centrosome cycle	8	-5.41767	-2.32446
GO Biological Processes	mitotic cell cycle	27	-5.35833	-2.2886
GO Biological Processes	membrane fission	7	-5.08824	-2.10149
GO Cellular Components	Golgi membrane	31	-6.06122	-2.75413
GO Biological Processes	organelle localization	25	-5.04168	-2.07341
GO Biological Processes	regulation of centrosome duplication	7	-4.82365	-1.89014
GO Biological Processes	chromosome segregation	18	-4.71493	-1.81361
GO Biological Processes	regulation of RNA splicing	13	-4.69437	-1.80829
GO Biological Processes	regulation of macroautophagy	12	-4.66168	-1.79032
GO Biological Processes	DNA damage response	30	-4.55896	-1.71563
GO Biological Processes	establishment of organelle localization	20	-4.49967	-1.6697
GO Biological Processes	organelle fission	18	-4.45993	-1.64293
GO Biological Processes	regulation of cellular response to stress	27	-4.42042	-1.61601
GO Biological Processes	establishment of vesicle localization	12	-4.39982	-1.60765
GO Biological Processes	mRNA metabolic process	26	-4.1516	-1.42637
GO Biological Processes	vesicle localization	12	-4.06547	-1.3702
GO Biological Processes	negative regulation of cell cycle	18	-3.92328	-1.32511
GO Biological Processes	regulation of mitotic cell cycle	22	-3.91269	-1.32511
KEGG Pathway	Herpes simplex virus 1 infection	25	-5.42636	-2.32446
GO Biological Processes	vesicle targeting	7	-3.93846	-1.32511
GO Biological Processes	chromosome organization	21	-3.91044	-1.32511
GO Biological Processes	regulation of cellular catabolic process	29	-3.95272	-1.32511
GO Biological Processes	regulation of cytoskeleton organization	22	-3.90086	-1.32323
GO Biological Processes	nuclear division	16	-3.8344	-1.28315
GO Biological Processes	meiotic cell cycle	14	-3.83229	-1.28315
GO Biological Processes	mitotic intra-S DNA damage checkpoint signaling	4	-3.76054	-1.24768
GO Molecular Functions	molecular adaptor activity	28	-5.33063	-2.28318
GO Molecular Functions	protein-macromolecule adaptor activity	19	-3.42251	-1.04252
GO Cellular Components	endosome membrane	26	-5.13217	-2.11759
GO Cellular Components	early endosome membrane	12	-3.80486	-1.26256
GO Molecular Functions	phosphatidylinositol binding	14	-3.47875	-1.06978
GO Molecular Functions	phospholipid binding	20	-3.46626	-1.06717
GO Cellular Components	early endosome	18	-3.29816	-0.964987
GO Molecular Functions	transcription coregulator activity	24	-5.12365	-2.11759
GO Molecular Functions	transcription corepressor activity	11	-3.21592	-0.935631
GO Molecular Functions	transcription coactivator activity	13	-3.0322	-0.850365
GO Biological Processes	exocytic process	7	-3.77087	-1.24768
GO Biological Processes	regulation of autophagy	17	-3.78025	-1.24768
GO Biological Processes	mismatch repair	5	-3.75731	-1.24768
GO Biological Processes	nuclear chromosome segregation	13	-3.68779	-1.19664
GO Biological Processes	positive regulation of macroautophagy	7	-3.50456	-1.09058
GO Biological Processes	vesicle tethering involved in exocytosis	3	-3.40282	-1.03207
GO Biological Processes	regulation of microtubule cytoskeleton organization	10	-3.31718	-0.977302
GO Biological Processes	meiotic cell cycle process	11	-3.27206	-0.95205
GO Cellular Components	Flemming body	5	-3.56155	-1.12155
GO Biological Processes	vesicle docking involved in exocytosis	5	-3.17427	-0.913318
GO Biological Processes	vesicle docking	6	-3.12329	-0.896866
GO Biological Processes	meiotic chromosome segregation	7	-3.05358	-0.854316
GO Biological Processes	negative regulation of organelle organization	15	-3.01306	-0.840672
GO Biological Processes	homologous chromosome segregation	6	-3.01591	-0.840672
GO Cellular Components	exocyst	3	-2.53917	-0.536255
GO Biological Processes	negative regulation of centrosome duplication	3	-3.00143	-0.837643
GO Cellular Components	vesicle tethering complex	5	-2.2226	-0.391395
GO Biological Processes	negative regulation of centrosome cycle	3	-3.00143	-0.837643
GO Biological Processes	meiosis I	8	-2.82609	-0.705496
GO Biological Processes	mitotic cell cycle checkpoint signaling	8	-2.80405	-0.6911
GO Biological Processes	negative regulation of cell cycle process	13	-2.78153	-0.678566
GO Biological Processes	meiosis I cell cycle process	8	-2.76066	-0.662604
GO Biological Processes	cell cycle checkpoint signaling	9	-2.72108	-0.632671
GO Biological Processes	vesicle tethering	4	-2.67001	-0.605284
GO Biological Processes	RNA splicing	16	-2.64349	-0.589481
GO Biological Processes	regulation of protein-containing complex assembly	16	-2.58139	-0.561292
GO Biological Processes	response to ionizing radiation	8	-2.57605	-0.558323
GO Biological Processes	organelle localization by membrane tethering	6	-2.55683	-0.544807
GO Biological Processes	meiotic nuclear division	9	-2.52622	-0.53011
GO Biological Processes	regulation of vacuole organization	5	-2.52482	-0.53011
GO Biological Processes	signal transduction in response to DNA damage	8	-2.48041	-0.515007
GO Biological Processes	RNA splicing, via transesterification reactions with bulged adenosine as nucleophile	12	-2.47714	-0.515007
GO Biological Processes	mRNA splicing, via spliceosome	12	-2.47714	-0.515007
GO Biological Processes	positive regulation of organelle assembly	6	-2.47776	-0.515007
GO Biological Processes	positive regulation of cellular component biogenesis	18	-2.46509	-0.511063
GO Biological Processes	RNA splicing, via transesterification reactions	12	-2.42742	-0.487181
GO Biological Processes	positive regulation of autophagosome assembly	3	-2.39644	-0.474222
GO Biological Processes	regulation of DNA repair	10	-2.36294	-0.45851
GO Biological Processes	DNA replication checkpoint signaling	3	-2.3314	-0.452737
GO Biological Processes	positive regulation of autophagy	8	-2.33661	-0.452737
GO Biological Processes	membrane docking	6	-2.30652	-0.440912
GO Biological Processes	chromosome organization involved in meiotic cell cycle	5	-2.27837	-0.415611
GO Biological Processes	mRNA processing	17	-2.26039	-0.40745
GO Biological Processes	regulation of cell cycle phase transition	16	-2.21174	-0.391395
GO Biological Processes	negative regulation of cytoskeleton organization	8	-2.18706	-0.371544
GO Biological Processes	regulation of centriole replication	3	-2.15668	-0.363805
GO Biological Processes	positive regulation of cellular catabolic process	15	-2.16449	-0.363805
GO Biological Processes	negative regulation of mitotic cell cycle	10	-2.14917	-0.359394
GO Biological Processes	positive regulation of vacuole organization	3	-2.1042	-0.329755
GO Biological Processes	regulation of cilium assembly	5	-2.09186	-0.328839
GO Biological Processes	negative regulation of organelle assembly	4	-2.09522	-0.328839
GO Biological Processes	regulation of autophagosome assembly	4	-2.09522	-0.328839
GO Cellular Components	mismatch repair complex	4	-4.5829	-1.72578
GO Biological Processes	exocytosis	10	-2.08689	-0.326124
GO Molecular Functions	ATP-dependent DNA damage sensor activity	4	-3.46963	-1.06717
GO Molecular Functions	DNA damage sensor activity	4	-3.15225	-0.901969
GO Molecular Functions	mismatched DNA binding	3	-2.7939	-0.683462
GO Molecular Functions	small molecule sensor activity	4	-2.19903	-0.382026
KEGG Pathway	Mismatch repair	3	-2.15668	-0.363805
GO Biological Processes	regulation of supramolecular fiber organization	14	-2.08187	-0.322226
GO Biological Processes	regulation of plasma membrane bounded cell projection assembly	9	-2.06125	-0.310468
GO Biological Processes	regulation of protein polymerization	9	-2.03486	-0.296275
GO Biological Processes	regulation of cell projection assembly	9	-2.03486	-0.296275
GO Cellular Components	trans-Golgi network	15	-4.28727	-1.50699
GO Cellular Components	Golgi apparatus subcompartment	18	-3.86663	-1.30348
